# Defining Pseudo-Haplotype Analysis Reveals Multi-Gene Genetic Pattern Across BAF Chromatin Remodeling Complexes

**DOI:** 10.64898/2026.06.22.732952

**Authors:** Xiaowei Dong, Neshatul Haque, Jessica Wagenknecht, Michael T. Zimmermann

**Affiliations:** Computational Structural Genomics Laboratory, Linda T. and John A. Mellowes Center for Genomic Sciences and Precision Medicine, Medical College of Wisconsin, Milwaukee, WI 53226, USA; Data Science Institute, Medical College of Wisconsin, Milwaukee, WI 53226, USA; Department of Biostatistics, Joseph J. Zilber College of Public Health, University of Wisconsin, Milwaukee, WI 53205, USA

**Keywords:** Pseudo-haplotypes, Chromatin remodeling, BAF (SWI/SNF) complex, Multi-variant interactions, Variant co-occurrence, Population genetics, Bioinformatics, Systems biology

## Abstract

BRG1-associated factor (BAF) is a crucial chromatin remodeling complex. Variants in genes encoding BAF complex components cause human diseases, including cancers and developmental disorders. However, the genetic diversity and variant co-occurrence patterns within BAF genes remain incompletely understood. It is feasible, though largely untested, that rare patterns of common variations could alter function similarly to rare deleterious variants. Further, there is no modern census of how often individual people simultaneously carry multiple rare and common variations, nor means for genomics practitioners to assess their combined effects. Approaches are needed to characterize complete sequences from individual samples.

In this study, we introduce a pseudo-haplotype analysis (PHA) framework, combining multiple protein-coding sequence variants, observed concurrently within individual samples, into discrete BAF patterns. In this cohort, 78.44% of pseudo-haplotype (PH) copies carry at least one BAF coding variation. Among these, 56.18% contain at least two distinct variants, and 32.39% contain three or more, indicating a substantial burden of multi-variant configurations across individuals. Notably, 25.30% of unique PHs are observed only once, highlighting a considerable proportion of people who are affected by rare or private combinations of genetic variations. We identify multiple significant (FDR < 0.05) co-occurrence combinations across global populations. These findings underscore the importance of considering population-specific genetic structures, and complete individual variant configurations when investigating disease associations and genetic mechanisms. Our approach provides a generalizable framework for characterizing multi-variant architectures within chromatin remodeling genes at a population scale, with potential applications in elucidating disease etiology and advancing precision medicine.
