## Supplemental Table S1 for "Defining Pseudo-Haplotype Analysis Reveals Multi-Gene Genetic Pattern Across BAF Chromatin Remodeling Complexes"

### Sheet: Sheet 1
Table S1.Protein-coding variants identified through the pseudo-haplotype (PHA) workflow across BAF-complex genes in the 1KGP cohort (n = 469)
Coding variant ID	Gene	Coding change	Protein change	Variant type	Impact
1:26696513:G:A	ARID1A	c.110G>A	p.Gly37Asp	missense_variant	2
1:26696516:A:AGGC	ARID1A	c.126_128dupGGC	p.Ala45dup	inframe_insertion	2
1:26696517:A:AGGCGGCGGC	ARID1A	c.117_128dup12	p.Ala42_Ala45dup	inframe_insertion	2
1:26696551:A:G	ARID1A	c.148A>G	p.Met50Val	missense_variant	2
1:26696729:C:T	ARID1A	c.326C>T	p.Pro109Leu	missense_variant	2
1:26696761:C:T	ARID1A	c.358C>T	p.Pro120Ser	missense_variant	2
1:26696776:G:A	ARID1A	c.373G>A	p.Gly125Ser	missense_variant	2
1:26696822:C:T	ARID1A	c.419C>T	p.Ala140Val	missense_variant	2
1:26696873:G:C	ARID1A	c.470G>C	p.Ser157Thr	missense_variant	2
1:26696875:C:T	ARID1A	c.472C>T	p.Pro158Ser	missense_variant	2
1:26696884:G:A	ARID1A	c.481G>A	p.Val161Ile	missense_variant	2
1:26696939:C:G	ARID1A	c.536C>G	p.Pro179Arg	missense_variant	2
1:26696942:G:C	ARID1A	c.539G>C	p.Gly180Ala	missense_variant	2
1:26697065:C:T	ARID1A	c.662C>T	p.Ala221Val	missense_variant	2
1:26697080:C:T	ARID1A	c.677C>T	p.Ala226Val	missense_variant	2
1:26697189:GTCT:G	ARID1A	c.789_791delTTC	p.Ser265del	inframe_deletion	2
1:26697227:G:T	ARID1A	c.824G>T	p.Gly275Val	missense_variant	2
1:26697343:G:A	ARID1A	c.940G>A	p.Gly314Ser	missense_variant	2
1:26697417:GGCTGCGGCG:G	ARID1A	c.1029_1043del15	p.Ala345_Ala349del	inframe_deletion	2
1:26697418:G:A	ARID1A	c.1015G>A	p.Ala339Thr	missense_variant	2
1:26697535:C:T	ARID1A	c.1132C>T	p.Pro378Ser	missense_variant	2
1:26731330:A:C	ARID1A	c.1529A>C	p.Gln510Pro	missense_variant	2
1:26731417:C:T	ARID1A	c.1616C>T	p.Ser539Leu	missense_variant	2
1:26761058:A:C	ARID1A	c.2123A>C	p.Gln708Pro	missense_variant	2
1:26762247:A:G	ARID1A	c.2347A>G	p.Thr783Ala	missense_variant	2
1:26763143:G:A	ARID1A	c.2590G>A	p.Gly864Ser	missense_variant	2
1:26763168:T:C	ARID1A	c.2615T>C	p.Met872Thr	missense_variant	2
1:26766459:A:C	ARID1A	c.2881A>C	p.Met961Leu	splice_region_variant|missense_variant	2
1:26767847:G:A	ARID1A	c.3046G>A	p.Gly1016Ser	missense_variant	2
1:26771162:A:G	ARID1A	c.3242A>G	p.Asn1081Ser	missense_variant	2
1:26771288:C:G	ARID1A	c.3368C>G	p.Ser1123Cys	missense_variant	2
1:26773390:G:A	ARID1A	c.3760G>A	p.Gly1254Ser	missense_variant	2
1:26773690:C:CGCA	ARID1A	c.3999_4001dupGCA	p.Gln1334dup	inframe_insertion	2
1:26774531:A:G	ARID1A	c.4304A>G	p.Tyr1435Cys	missense_variant	2
1:26774627:C:G	ARID1A	c.4400C>G	p.Pro1467Arg	missense_variant	2
1:26775004:C:T	ARID1A	c.4777C>T	p.Arg1593Trp	missense_variant	2
1:26775697:A:G	ARID1A	c.5114A>G	p.Asn1705Ser	missense_variant	2
1:26779184:GGAAGAA:G	ARID1A	c.5296_5301del6	p.Glu1766_Glu1767del	inframe_deletion	2
1:26779209:C:T	ARID1A	c.5311C>T	p.Pro1771Ser	missense_variant	2
1:26779296:A:C	ARID1A	c.5398A>C	p.Asn1800His	missense_variant	2
1:26779389:C:G	ARID1A	c.5491C>G	p.Leu1831Val	missense_variant	2
1:26779513:C:T	ARID1A	c.5615C>T	p.Ala1872Val	missense_variant	2
1:26779533:C:T	ARID1A	c.5635C>T	p.Arg1879Trp	missense_variant	2
1:26779577:C:G	ARID1A	c.5679C>G	p.Asp1893Glu	missense_variant	2
1:26779615:G:A	ARID1A	c.5717G>A	p.Arg1906Gln	missense_variant	2
1:26779677:G:C	ARID1A	c.5779G>C	p.Ala1927Pro	missense_variant	2
1:26779814:C:G	ARID1A	c.5916C>G	p.Asp1972Glu	missense_variant	2
1:26780557:A:G	ARID1A	c.6659A>G	p.Asn2220Ser	missense_variant	2
10:88939508:G:A	ACTA2	c.807C>T	p.	splice_region_variant|synonymous_variant	2
10:88941838:A:G	ACTA2	c.401T>C	p.Met134Thr	missense_variant	2
11:65341020:G:A	DPF2	c.248G>A	p.Arg83Gln	missense_variant	2
12:45729864:C:A	ARID2	c.28C>A	p.Pro10Thr	missense_variant	2
12:45811425:G:A	ARID2	c.292G>A	p.Glu98Lys	missense_variant	2
12:45811484:T:A	ARID2	c.351T>A	p.Asn117Lys	missense_variant	2
12:45836604:G:A	ARID2	c.721G>A	p.Val241Ile	missense_variant	2
12:45836741:A:G	ARID2	c.773A>G	p.Glu258Gly	splice_region_variant|missense_variant	2
12:45849582:C:T	ARID2	c.1718C>T	p.Thr573Met	splice_region_variant|missense_variant	2
12:45849623:A:G	ARID2	c.1759A>G	p.Ser587Gly	missense_variant	2
12:45849672:C:T	ARID2	c.1808C>T	p.Ala603Val	missense_variant	2
12:45850114:C:T	ARID2	c.1991C>T	p.Ala664Val	missense_variant	2
12:45850152:G:A	ARID2	c.2029G>A	p.Val677Met	missense_variant	2
12:45850260:G:A	ARID2	c.2137G>A	p.Val713Ile	missense_variant	2
12:45850369:C:T	ARID2	c.2246C>T	p.Thr749Ile	missense_variant	2
12:45850462:C:A	ARID2	c.2339C>A	p.Pro780Gln	missense_variant	2
12:45850551:G:C	ARID2	c.2428G>C	p.Ala810Pro	missense_variant	2
12:45850887:A:G	ARID2	c.2764A>G	p.Thr922Ala	missense_variant	2
12:45850929:G:T	ARID2	c.2806G>T	p.Gly936Cys	missense_variant	2
12:45851191:C:T	ARID2	c.3068C>T	p.Pro1023Leu	missense_variant	2
12:45851196:C:G	ARID2	c.3073C>G	p.Gln1025Glu	missense_variant	2
12:45851382:C:T	ARID2	c.3259C>T	p.Pro1087Ser	missense_variant	2
12:45851442:G:A	ARID2	c.3319G>A	p.Ala1107Thr	missense_variant	2
12:45851719:C:T	ARID2	c.3596C>T	p.Ala1199Val	missense_variant	2
12:45851752:T:C	ARID2	c.3629T>C	p.Val1210Ala	missense_variant	2
12:45852190:C:T	ARID2	c.4067C>T	p.Pro1356Leu	missense_variant	2
12:45852423:G:T	ARID2	c.4300G>T	p.Ala1434Ser	missense_variant	2
12:45852429:A:G	ARID2	c.4306A>G	p.Asn1436Asp	missense_variant	2
12:45852465:C:T	ARID2	c.4342C>T	p.Leu1448Phe	missense_variant	2
12:45852472:G:A	ARID2	c.4349G>A	p.Gly1450Glu	missense_variant	2
12:45852615:G:A	ARID2	c.4492G>A	p.Ala1498Thr	missense_variant	2
12:45852633:C:T	ARID2	c.4510C>T	p.Arg1504Trp	missense_variant	2
12:45852699:A:G	ARID2	c.4576A>G	p.Thr1526Ala	missense_variant	2
12:45852828:G:A	ARID2	c.4705G>A	p.Ala1569Thr	missense_variant	2
12:45852847:A:G	ARID2	c.4724A>G	p.Gln1575Arg	missense_variant	2
12:45891802:G:C	ARID2	c.4945G>C	p.Val1649Leu	missense_variant	2
12:45893472:G:C	ARID2	c.5200G>C	p.Val1734Leu	missense_variant	2
12:50085523:C:T	SMARCD1	c.154C>T	p.Pro52Ser	missense_variant	2
12:50086319:G:T	SMARCD1	c.336G>T	p.Gln112His	missense_variant	2
12:50089944:G:A	SMARCD1	c.832G>A	p.Val278Met	missense_variant	2
12:56163738:G:T	SMARCC2	c.3596C>A	p.Pro1199His	missense_variant	2
12:56164389:G:A	SMARCC2	c.3482C>T	p.Pro1161Leu	missense_variant	2
12:56164476:G:T	SMARCC2	c.3395C>A	p.Pro1132Gln	missense_variant	2
12:56164654:C:T	SMARCC2	c.3217G>A	p.Val1073Met	missense_variant	2
12:56164691:CATT:C	SMARCC2	c.3177_3179delAAT	p.Met1061del	inframe_deletion	2
12:56164699:G:A	SMARCC2	c.3172C>T	p.Pro1058Ser	missense_variant	2
12:56165330:G:C	SMARCC2	c.3127C>G	p.Pro1043Ala	missense_variant	2
12:56165331:G:T	SMARCC2	c.3127C>A	p.Pro1043Thr	missense_variant	2
12:56165332:G:A	SMARCC2	c.3125C>T	p.Pro1042Leu	missense_variant	2
12:56165537:G:T	SMARCC2	c.2920C>A	p.Pro974Thr	missense_variant	2
12:56165560:G:A	SMARCC2	c.2897C>T	p.Pro966Leu	missense_variant	2
12:56165595:C:T	SMARCC2	c.2862G>A	p.Met954Ile	missense_variant	2
12:56169883:T:C	SMARCC2	c.2348A>G	p.Glu783Gly	missense_variant	2
12:56170152:CCTT:C	SMARCC2	c.2308_2310delAAG	p.Lys770del	inframe_deletion	2
12:56170203:T:A	SMARCC2	c.2260A>T	p.Ser754Cys	missense_variant	2
12:56171291:G:A	SMARCC2	c.2234C>T	p.Ser745Phe	missense_variant	2
12:56171339:G:A	SMARCC2	c.2186C>T	p.Ala729Val	missense_variant	2
12:56171399:G:A	SMARCC2	c.2126C>T	p.Thr709Met	missense_variant	2
12:56173805:A:T	SMARCC2	c.1541T>A	p.Val514Glu	missense_variant	2
12:56178532:A:T	SMARCC2	c.1182T>A	p.Asp394Glu	splice_region_variant|missense_variant	2
12:56182041:G:A	SMARCC2	c.671C>T	p.Ser224Phe	missense_variant	2
12:122022107:G:A	BCL7A	c.16G>A	p.Val6Ile	missense_variant	2
12:122022145:C:G	BCL7A	c.54C>G	p.Ile18Met	missense_variant	2
12:122022181:A:C	BCL7A	c.90A>C	p.Lys30Asn	splice_region_variant|missense_variant	2
12:122022184:G:C	BCL7A	c.92+1G>C	NA	splice_donor_variant	1
12:122022188:G:A	BCL7A	c.92+5G>A	NA	splice_donor_5th_base_variant	2
12:122030781:C:T	BCL7A	c.174C>T	p.	splice_region_variant|synonymous_variant	2
12:122043917:T:A	BCL7A	c.303T>A	p.Asp101Glu	missense_variant	2
12:122043973:A:C	BCL7A	c.359A>C	p.Asn120Thr	missense_variant	2
12:122054857:C:G	BCL7A	c.492C>G	p.Ser164Arg	missense_variant	2
12:122054883:C:G	BCL7A	c.518C>G	p.Ser173Cys	missense_variant	2
14:72714462:C:T	DPF3	c.565G>A	p.Ala189Thr	missense_variant	2
14:72714465:C:T	DPF3	c.562G>A	p.Ala188Thr	missense_variant	2
14:72723707:T:C	DPF3	c.451A>G	p.Asn151Asp	missense_variant	2
14:72731845:C:A	DPF3	c.391G>T	p.Val131Leu	missense_variant	2
14:72731846:C:T	DPF3	c.391G>A	p.Val131Met	missense_variant	2
14:72753326:C:T	DPF3	c.239G>A	p.Arg80His	missense_variant	2
14:99174801:G:A	BCL11B	c.2035C>T	p.Pro679Ser	missense_variant	2
14:99174861:C:T	BCL11B	c.1975G>A	p.Ala659Thr	missense_variant	2
14:99175206:G:GCTC	BCL11B	c.1627_1629dupGAG	p.Glu543dup	inframe_insertion	2
14:99175207:GCTC:G	BCL11B	c.1627_1629delGAG	p.Glu543del	inframe_deletion	2
14:99175292:C:T	BCL11B	c.1544G>A	p.Gly515Asp	missense_variant	2
14:99175335:C:T	BCL11B	c.1501G>A	p.Gly501Ser	missense_variant	2
14:99175353:C:T	BCL11B	c.1483G>A	p.Ala495Thr	missense_variant	2
14:99257591:G:A	BCL11B	c.307C>T	p.Arg103Cys	missense_variant	2
14:99257616:G:T	BCL11B	c.282C>A	p.Asp94Glu	missense_variant	2
14:99257651:C:T	BCL11B	c.247G>A	p.Gly83Ser	missense_variant	2
16:30887980:G:A	BCL7C	c.539C>T	p.Ala180Val	missense_variant	2
16:30892724:G:A	BCL7C	c.304C>T	p.His102Tyr	missense_variant	2
16:30892869:C:G	BCL7C	c.251G>C	p.Gly84Ala	missense_variant	2
16:30892896:C:T	BCL7C	c.224G>A	p.Arg75Gln	missense_variant	2
16:50319920:C:T	BRD7	c.1867G>A	p.Val623Ile	missense_variant	2
16:50319994:T:C	BRD7	c.1793A>G	p.Gln598Arg	missense_variant	2
16:50320329:C:T	BRD7	c.1675G>A	p.Ala559Thr	missense_variant	2
16:50320389:C:T	BRD7	c.1615G>A	p.Ala539Thr	splice_region_variant|missense_variant	2
16:50320749:C:T	BRD7	c.1526G>A	p.Arg509His	missense_variant	2
16:50323658:C:T	BRD7	c.1372G>A	p.Val458Ile	missense_variant	2
16:50334736:T:G	BRD7	c.862A>C	p.Lys288Gln	missense_variant	2
16:50334759:C:A	BRD7	c.839G>T	p.Gly280Val	missense_variant	2
16:50334837:C:T	BRD7	c.761G>A	p.Arg254Gln	missense_variant	2
16:50334840:G:T	BRD7	c.758C>A	p.Thr253Asn	missense_variant	2
16:50340076:T:C	BRD7	c.602A>G	p.Lys201Arg	missense_variant	2
16:50350157:T:C	BRD7	c.457A>G	p.Ser153Gly	missense_variant	2
16:50354808:A:T	BRD7	c.373T>A	p.Leu125Ile	missense_variant	2
16:50354903:T:C	BRD7	c.278A>G	p.Asp93Gly	missense_variant	2
16:50354911:C:A	BRD7	c.270G>T	p.Lys90Asn	missense_variant	2
16:50368201:G:C	BRD7	c.147C>G	p.Phe49Leu	missense_variant	2
16:50368221:C:T	BRD7	c.127G>A	p.Gly43Arg	missense_variant	2
17:40628790:C:A	SMARCE1	c.1231G>T	p.Glu411X	stop_gained	1
17:40628942:C:T	SMARCE1	c.1079G>A	p.Gly360Asp	missense_variant	2
17:40630786:C:T	SMARCE1	c.955G>A	p.Val319Ile	missense_variant	2
17:40630852:G:A	SMARCE1	c.889C>T	p.Arg297Cys	missense_variant	2
17:40630881:G:C	SMARCE1	c.860C>G	p.Ala287Gly	missense_variant	2
17:40632190:T:C	SMARCE1	c.714+5A>G	NA	splice_donor_5th_base_variant	2
17:63832989:C:T	SMARCD2	c.1545G>A	p.	splice_region_variant|synonymous_variant	2
17:63833134:TCTC:T	SMARCD2	c.1474_1476delGAG	p.Glu492del	inframe_deletion	2
17:63833154:A:G	SMARCD2	c.1457T>C	p.Ile486Thr	missense_variant	2
17:63833293:T:C	SMARCD2	c.1440+5A>G	NA	splice_donor_5th_base_variant	2
17:63833416:TG:T	SMARCD2	c.1321delC	NA	frameshift_variant	1
17:63835533:G:A	SMARCD2	c.602C>T	p.Thr201Met	missense_variant	2
17:63836957:T:A	SMARCD2	c.532A>T	p.Met178Leu	missense_variant	2
17:63842469:G:GCCGCGGGGC	SMARCD2	c.197_205dup9	p.Gly66_Ala68dup	inframe_insertion	2
17:63842470:GCCGCGGGGC:G	SMARCD2	c.197_205del9	p.Gly66_Ala68del	inframe_deletion	2
17:63842604:G:A	SMARCD2	c.71C>T	p.Ala24Val	missense_variant	2
18:26032472:T:C	SS18	c.1157A>G	p.Gln386Arg	missense_variant	2
18:26032520:C:G	SS18	c.1109G>C	p.Gly370Ala	missense_variant	2
18:26035040:C:A	SS18	c.1061G>T	p.Gly354Val	missense_variant	2
18:26038571:C:G	SS18	c.864G>C	p.Gln288His	missense_variant	2
18:26039363:A:G	SS18	c.701T>C	p.Met234Thr	missense_variant	2
18:26052643:C:T	SS18	c.588G>A	p.Met196Ile	missense_variant	2
18:26052729:G:A	SS18	c.502C>T	p.Pro168Ser	missense_variant	2
19:10986240:C:T	SMARCA4	c.407C>T	p.Ala136Val	missense_variant	2
19:10986422:C:T	SMARCA4	c.589C>T	p.Pro197Ser	missense_variant	2
19:10986498:C:T	SMARCA4	c.665C>T	p.Pro222Leu	missense_variant	2
19:10986524:G:A	SMARCA4	c.691G>A	p.Gly231Ser	missense_variant	2
19:10986544:CCCCGGCCCG:C	SMARCA4	c.722_733del12	p.Gly241_Pro244del	inframe_deletion	2
19:10986552:C:T	SMARCA4	c.719C>T	p.Pro240Leu	missense_variant	2
19:10987882:G:A	SMARCA4	c.1076G>A	p.Arg359Gln	missense_variant	2
19:10987920:T:C	SMARCA4	c.1114T>C	p.Tyr372His	missense_variant	2
19:10989330:A:G	SMARCA4	c.1132A>G	p.Ile378Val	missense_variant	2
19:11035067:C:T	SMARCA4	c.4105C>T	p.Arg1369Cys	missense_variant	2
19:11059839:G:C	SMARCA4	c.4722G>C	p.Glu1574Asp	missense_variant	2
19:38213705:G:T	DPF1	c.1031C>A	p.Thr344Asn	missense_variant	2
19:38216157:G:A	DPF1	c.962C>T	p.Ala321Val	missense_variant	2
19:38216357:G:T	DPF1	c.855C>A	p.His285Gln	missense_variant	2
19:38217837:C:T	DPF1	c.637G>A	p.Ala213Thr	missense_variant	2
19:47679438:G:A	BICRA	c.268G>A	p.Gly90Ser	missense_variant	2
19:47679441:G:A	BICRA	c.271G>A	p.Gly91Ser	missense_variant	2
19:47679784:A:G	BICRA	c.614A>G	p.Asn205Ser	missense_variant	2
19:47679907:A:G	BICRA	c.737A>G	p.Asn246Ser	missense_variant	2
19:47679918:T:A	BICRA	c.748T>A	p.Ser250Thr	missense_variant	2
19:47680005:G:A	BICRA	c.835G>A	p.Gly279Ser	missense_variant	2
19:47680395:G:A	BICRA	c.1225G>A	p.Val409Met	missense_variant	2
19:47680485:C:A	BICRA	c.1315C>A	p.Pro439Thr	missense_variant	2
19:47680938:C:T	BICRA	c.1768C>T	p.Pro590Ser	missense_variant	2
19:47681041:C:A	BICRA	c.1871C>A	p.Ala624Asp	missense_variant	2
19:47681094:C:T	BICRA	c.1924C>T	p.Pro642Ser	missense_variant	2
19:47681104:AGCAGCCCCC:A	BICRA	c.1939_1947del9	p.Pro647_Gln649del	inframe_deletion	2
19:47681113:C:T	BICRA	c.1943C>T	p.Pro648Leu	missense_variant	2
19:47681143:C:T	BICRA	c.1973C>T	p.Pro658Leu	missense_variant	2
19:47681217:C:T	BICRA	c.2047C>T	p.Pro683Ser	missense_variant	2
19:47682021:G:A	BICRA	c.2152G>A	p.Val718Met	missense_variant	2
19:47682061:A:C	BICRA	c.2192A>C	p.Gln731Pro	missense_variant	2
19:47682062:A:AAGACCCAGC	BICRA	c.2195_2206dup12	p.Asp732_Pro735dup	inframe_insertion	2
19:47694182:C:T	BICRA	c.2351C>T	p.Pro784Leu	missense_variant	2
19:47694331:A:G	BICRA	c.2500A>G	p.Ile834Val	missense_variant	2
19:47694401:C:T	BICRA	c.2570C>T	p.Pro857Leu	missense_variant	2
19:47694410:C:T	BICRA	c.2579C>T	p.Pro860Leu	missense_variant	2
19:47694418:C:T	BICRA	c.2587C>T	p.Arg863Cys	missense_variant	2
19:47694419:G:A	BICRA	c.2588G>A	p.Arg863His	missense_variant	2
19:47694436:C:T	BICRA	c.2605C>T	p.Pro869Ser	missense_variant	2
19:47694572:A:T	BICRA	c.2741A>T	p.Gln914Leu	missense_variant	2
19:47694585:G:T	BICRA	c.2754G>T	p.Lys918Asn	missense_variant	2
19:47694644:C:T	BICRA	c.2813C>T	p.Pro938Leu	missense_variant	2
19:47694689:T:G	BICRA	c.2858T>G	p.Leu953Arg	missense_variant	2
19:47694731:C:G	BICRA	c.2895+5C>G	NA	splice_donor_5th_base_variant	2
19:47694937:G:C	BICRA	c.2933G>C	p.Gly978Ala	missense_variant	2
19:47695050:G:A	BICRA	c.3046G>A	p.Ala1016Thr	missense_variant	2
19:47695060:C:T	BICRA	c.3056C>T	p.Pro1019Leu	missense_variant	2
19:47695418:A:G	BICRA	c.3130A>G	p.Thr1044Ala	missense_variant	2
19:47699386:G:T	BICRA	c.3576G>T	p.Gln1192His	missense_variant	2
19:47701445:C:T	BICRA	c.3713C>T	p.Pro1238Leu	missense_variant	2
19:47701453:C:T	BICRA	c.3721C>T	p.His1241Tyr	missense_variant	2
19:47701536:GTCC:G	BICRA	c.3810_3812delCTC	p.Ser1276del	inframe_deletion	2
19:47701760:C:T	BICRA	c.4028C>T	p.Ala1343Val	missense_variant	2
19:47701792:C:A	BICRA	c.4060C>A	p.Pro1354Thr	missense_variant	2
19:47701817:C:G	BICRA	c.4085C>G	p.Thr1362Arg	missense_variant	2
19:47701976:C:T	BICRA	c.4244C>T	p.Ala1415Val	missense_variant	2
19:47701987:G:A	BICRA	c.4255G>A	p.Ala1419Thr	missense_variant	2
19:47702053:C:CCAG	BICRA	c.4322_4324dupAGC	p.Gln1441dup	inframe_insertion	2
19:47702086:G:A	BICRA	c.4354G>A	p.Ala1452Thr	missense_variant	2
19:47702090:C:G	BICRA	c.4358C>G	p.Ala1453Gly	missense_variant	2
19:47702320:G:A	BICRA	c.4588G>A	p.Gly1530Ser	missense_variant	2
2:60460774:C:G	BCL11A	c.2138G>C	p.Arg713Pro	missense_variant	2
2:60461445:C:A	BCL11A	c.1467G>T	p.Glu489Asp	missense_variant	2
2:60461581:G:T	BCL11A	c.1331C>A	p.Thr444Asn	missense_variant	2
2:60461625:G:T	BCL11A	c.1287C>A	p.His429Gln	missense_variant	2
2:60461980:G:A	BCL11A	c.932C>T	p.Pro311Leu	missense_variant	2
2:60546091:G:A	BCL11A	c.265C>T	p.Pro89Ser	missense_variant	2
2:60546271:C:G	BCL11A	c.85G>C	p.Asp29His	missense_variant	2
20:62161463:C:T	SS18L1	c.259C>T	p.Pro87Ser	missense_variant	2
20:62162782:C:T	SS18L1	c.407C>T	p.Ala136Val	missense_variant	2
20:62172726:G:A	SS18L1	c.961G>A	p.Ala321Thr	missense_variant	2
20:62172729:G:A	SS18L1	c.964G>A	p.Ala322Thr	missense_variant	2
22:23833572:C:T	SMARCB1	c.987C>T	p.	splice_region_variant|synonymous_variant	2
22:23833701:G:A	SMARCB1	c.1116G>A	p.	splice_region_variant|synonymous_variant	2
3:47588279:G:A	SMARCC1	c.3248C>T	p.Pro1083Leu	missense_variant	2
3:47588303:G:T	SMARCC1	c.3224C>A	p.Pro1075His	missense_variant	2
3:47590667:C:T	SMARCC1	c.3214G>A	p.Gly1072Ser	missense_variant	2
3:47590724:T:C	SMARCC1	c.3157A>G	p.Met1053Val	missense_variant	2
3:47590786:C:T	SMARCC1	c.3095G>A	p.Arg1032His	missense_variant	2
3:47635270:T:C	SMARCC1	c.2566A>G	p.Lys856Glu	missense_variant	2
3:47635279:C:T	SMARCC1	c.2557G>A	p.Gly853Arg	missense_variant	2
3:47636079:T:C	SMARCC1	c.2434A>G	p.Asn812Asp	missense_variant	2
3:47661350:T:C	SMARCC1	c.2264A>G	p.Tyr755Cys	missense_variant	2
3:47661375:C:T	SMARCC1	c.2239G>A	p.Ala747Thr	missense_variant	2
3:47661398:T:C	SMARCC1	c.2216A>G	p.Lys739Arg	missense_variant	2
3:47701344:G:T	SMARCC1	c.1099C>A	p.Leu367Ile	missense_variant	2
3:47706440:T:C	SMARCC1	c.1009A>G	p.Thr337Ala	missense_variant	2
3:47706451:G:A	SMARCC1	c.998C>T	p.Pro333Leu	missense_variant	2
3:47706452:G:C	SMARCC1	c.997C>G	p.Pro333Ala	missense_variant	2
3:47710705:C:T	SMARCC1	c.896G>A	p.Arg299Gln	missense_variant	2
3:47729069:T:C	SMARCC1	c.602A>G	p.Lys201Arg	missense_variant	2
3:47736069:C:T	SMARCC1	c.541G>A	p.Ala181Thr	missense_variant	2
3:47736114:T:A	SMARCC1	c.496A>T	p.Thr166Ser	missense_variant	2
3:47736122:T:C	SMARCC1	c.488A>G	p.Asn163Ser	missense_variant	2
3:47772928:A:C	SMARCC1	c.204T>G	p.His68Gln	missense_variant	2
3:47781751:G:A	SMARCC1	c.47C>T	p.Ala16Val	missense_variant	2
3:47781754:C:A	SMARCC1	c.44G>T	p.Gly15Val	missense_variant	2
3:52550462:G:A	PBRM1	c.4856C>T	p.Ala1619Val	missense_variant	2
3:52550571:G:A	PBRM1	c.4747C>T	p.Pro1583Ser	missense_variant	2
3:52554726:G:A	PBRM1	c.4607C>T	p.Pro1536Leu	splice_region_variant|missense_variant	2
3:52554754:C:T	PBRM1	c.4579G>A	p.Val1527Met	missense_variant	2
3:52554790:G:A	PBRM1	c.4543C>T	p.Pro1515Ser	missense_variant	2
3:52554826:C:T	PBRM1	c.4507G>A	p.Gly1503Ser	missense_variant	2
3:52586471:T:C	PBRM1	c.3341A>G	p.Asp1114Gly	missense_variant	2
3:52589201:C:T	PBRM1	c.2834G>A	p.Arg945His	missense_variant	2
3:52589213:G:A	PBRM1	c.2822C>T	p.Ser941Leu	missense_variant	2
3:52609383:G:A	PBRM1	c.2497C>T	p.Arg833Cys	missense_variant	2
3:52609733:T:C	PBRM1	c.2147A>G	p.Asn716Ser	missense_variant	2
3:52617327:C:T	PBRM1	c.1753G>A	p.Gly585Arg	missense_variant	2
3:52617497:T:C	PBRM1	c.1583A>G	p.Asn528Ser	missense_variant	2
3:52627352:C:A	PBRM1	c.1462G>T	p.Ala488Ser	missense_variant	2
3:52628922:C:A	PBRM1	c.1415G>T	p.Arg472Leu	missense_variant	2
3:52644735:G:T	PBRM1	c.868C>A	p.His290Asn	missense_variant	2
3:179569859:T:C	ACTL6A	c.61T>C	p.Tyr21His	missense_variant	2
3:179574382:G:A	ACTL6A	c.391G>A	p.Ala131Thr	missense_variant	2
3:179576700:G:A	ACTL6A	c.652G>A	p.Val218Ile	missense_variant	2
3:179576721:T:A	ACTL6A	c.673T>A	p.Ser225Thr	missense_variant	2
3:179581170:A:G	ACTL6A	c.976A>G	p.Ser326Gly	missense_variant	2
3:179586561:T:G	ACTL6A	c.1138T>G	p.Leu380Val	missense_variant	2
5:865441:C:T	BRD9	c.1666G>A	p.Ala556Thr	missense_variant	2
5:865486:G:A	BRD9	c.1621C>T	p.Arg541Cys	missense_variant	2
5:865498:C:T	BRD9	c.1609G>A	p.Ala537Thr	missense_variant	2
5:870526:G:A	BRD9	c.1472C>T	p.Ser491Leu	missense_variant	2
5:876181:A:G	BRD9	c.1303T>C	p.Tyr435His	missense_variant	2
5:878428:C:T	BRD9	c.1198G>A	p.Asp400Asn	missense_variant	2
5:886629:C:T	BRD9	c.796G>A	p.Ala266Thr	missense_variant	2
5:886668:C:T	BRD9	c.757G>A	p.Glu253Lys	missense_variant	2
5:891285:T:C	BRD9	c.270A>G	p.	splice_region_variant|synonymous_variant	2
5:891718:G:C	BRD9	c.189C>G	p.His63Gln	missense_variant	2
5:891735:G:A	BRD9	c.172C>T	p.His58Tyr	missense_variant	2
6:42828521:G:A	BICRAL	c.188G>A	p.Gly63Asp	missense_variant	2
6:42828557:G:C	BICRAL	c.224G>C	p.Gly75Ala	missense_variant	2
6:42828571:A:G	BICRAL	c.238A>G	p.Ser80Gly	missense_variant	2
6:42828718:A:G	BICRAL	c.385A>G	p.Ser129Gly	missense_variant	2
6:42828941:A:G	BICRAL	c.608A>G	p.Asn203Ser	missense_variant	2
6:42829121:A:G	BICRAL	c.788A>G	p.Asn263Ser	missense_variant	2
6:42829533:G:C	BICRAL	c.1200G>C	p.Gln400His	missense_variant	2
6:42829582:G:A	BICRAL	c.1249G>A	p.Val417Ile	missense_variant	2
6:42829744:C:T	BICRAL	c.1411C>T	p.His471Tyr	missense_variant	2
6:42829922:C:T	BICRAL	c.1589C>T	p.Ser530Leu	missense_variant	2
6:42829954:C:T	BICRAL	c.1621C>T	p.Pro541Ser	missense_variant	2
6:42852135:C:A	BICRAL	c.1883C>A	p.Pro628His	missense_variant	2
6:42852156:G:A	BICRAL	c.1904G>A	p.Arg635Lys	missense_variant	2
6:42857194:G:A	BICRAL	c.2212G>A	p.Val738Met	missense_variant	2
6:42860313:C:T	BICRAL	c.2306C>T	p.Ala769Val	missense_variant	2
6:42864729:G:C	BICRAL	c.2522G>C	p.Arg841Pro	missense_variant	2
6:42864770:C:A	BICRAL	c.2564C>A	p.Pro855Gln	missense_variant	2
6:42864808:G:A	BICRAL	c.2602G>A	p.Gly868Ser	missense_variant	2
6:42864824:T:G	BICRAL	c.2618T>G	p.Met873Arg	missense_variant	2
6:42864841:C:G	BICRAL	c.2635C>G	p.His879Asp	missense_variant	2
6:42864881:A:G	BICRAL	c.2675A>G	p.Asn892Ser	missense_variant	2
6:42864977:G:A	BICRAL	c.2771G>A	p.Arg924Gln	missense_variant	2
6:42865012:G:A	BICRAL	c.2806G>A	p.Gly936Ser	missense_variant	2
6:42865163:T:C	BICRAL	c.2957T>C	p.Leu986Ser	missense_variant	2
6:42865187:C:T	BICRAL	c.2981C>T	p.Ser994Leu	missense_variant	2
6:42865292:C:T	BICRAL	c.3086C>T	p.Thr1029Met	missense_variant	2
6:156778031:G:GTCC	ARID1B	c.121_123dupTCC	p.Ser41dup	inframe_insertion	2
6:156778032:G:GTCCTCC	ARID1B	c.118_123dup6	p.Ser40_Ser41dup	inframe_insertion	2
6:156778033:C:T	ARID1B	c.104C>T	p.Ser35Phe	missense_variant	2
6:156778052:CGCGGCGGCA:C	ARID1B	c.133_141del9	p.Ala45_Ala47del	inframe_deletion	2
6:156778178:G:GCAC	ARID1B	c.264_266dupCCA	p.His89dup	inframe_insertion	2
6:156778179:GCACCACCAC:G	ARID1B	c.278_298del21	p.His93_His99del	inframe_deletion	2
6:156778186:A:G	ARID1B	c.257A>G	p.His86Arg	missense_variant	2
6:156778198:CCCA:C	ARID1B	c.285_287delCCA	p.His96del	inframe_deletion	2
6:156778222:A:G	ARID1B	c.293A>G	p.His98Arg	missense_variant	2
6:156778268:C:CCAG	ARID1B	c.360_362dupGCA	p.Gln131dup	inframe_insertion	2
6:156778269:C:CCAGCAG	ARID1B	c.357_362dup6	p.Gln130_Gln131dup	inframe_insertion	2
6:156778270:C:CCAGCAGCAG	ARID1B	c.369_392dup24	p.Gln124_Gln131dup	inframe_insertion	2
6:156778271:G:GCAGCAGCAG	ARID1B	c.363_383dup21	p.Gln125_Gln131dup	inframe_insertion	2
6:156778274:GCAGCAGCAG:G	ARID1B	c.363_380del18	p.Gln126_Gln131del	inframe_deletion	2
6:156778287:G:GCAGCAA	ARID1B	c.363_368dup6	p.Gln130_Gln131dup	inframe_insertion	2
6:156778291:A:AGC	ARID1B	c.362_363insGC	NA	frameshift_variant	1
6:156778293:A:ACAG	ARID1B	c.384_386dupGCA	p.Gln131dup	inframe_insertion	2
6:156778294:A:ACAGCAG	ARID1B	c.381_386dup6	p.Gln130_Gln131dup	inframe_insertion	2
6:156778295:A:ACAGCAGCAG	ARID1B	c.378_386dup9	p.Gln129_Gln131dup	inframe_insertion	2
6:156778296:A:AGCAG	ARID1B	c.363_364insGCAG	NA	frameshift_variant	1
6:156778383:C:G	ARID1B	c.454C>G	p.Pro152Ala	missense_variant	2
6:156778504:TGGG:T	ARID1B	c.578_580delGGG	p.Gly193del	inframe_deletion	2
6:156778665:G:A	ARID1B	c.736G>A	p.Gly246Ser	missense_variant	2
6:156778847:G:GGGC	ARID1B	c.942_944dupCGG	p.Gly319dup	inframe_insertion	2
6:156778848:GGGCGGC:G	ARID1B	c.939_944del6	p.Gly318_Gly319del	inframe_deletion	2
6:156778849:GGGC:G	ARID1B	c.942_944delCGG	p.Gly319del	inframe_deletion	2
6:156778850:GGGCGGCGGC:G	ARID1B	c.936_944del9	p.Gly317_Gly319del	inframe_deletion	2
6:156778851:G:GGGCGGC	ARID1B	c.939_944dup6	p.Gly318_Gly319dup	inframe_insertion	2
6:156778869:G:GGCGGAGGAG	ARID1B	c.957_974dup18	p.Ser320_Gly325dup	inframe_insertion	2
6:156778871:CGGA:C	ARID1B	c.954_956delAGG	p.Gly319del	inframe_deletion	2
6:156778873:C:CGGA	ARID1B	c.954_956dupAGG	p.Gly319dup	inframe_insertion	2
6:156778889:C:CGGA	ARID1B	c.983_985dupGAG	p.Gly328dup	inframe_insertion	2
6:156778890:C:CGGAGGAGGA	ARID1B	c.977_985dup9	p.Gly326_Gly328dup	inframe_insertion	2
6:156778891:CGGAGGA:C	ARID1B	c.980_985del6	p.Gly327_Gly328del	inframe_deletion	2
6:156778892:CGGAGGAGGA:C	ARID1B	c.974_985del12	p.Gly325_Gly328del	inframe_deletion	2
6:156778893:CGGA:C	ARID1B	c.983_985delGAG	p.Gly328del	inframe_deletion	2
6:156778894:C:CGGAGGA	ARID1B	c.980_985dup6	p.Gly327_Gly328dup	inframe_insertion	2
6:156778906:GAGGAGGAGC:G	ARID1B	c.993_1007del15	p.Gly333_Gly337del	inframe_deletion	2
6:156778909:G:GAGGAGC	ARID1B	c.992_997dup6	p.Ala331_Gly332dup	inframe_insertion	2
6:156778910:GAGGAGC:G	ARID1B	c.992_997del6	p.Ala331_Gly332del	inframe_deletion	2
6:156778915:CAGGAGCAGG:C	ARID1B	c.998_1006del9	p.Gly333_Gly335del	inframe_deletion	2
6:156778924:G:GAGGAGC	ARID1B	c.1002_1007dup6	p.Gly337_Ala338dup	inframe_insertion	2
6:156778926:G:A	ARID1B	c.997G>A	p.Gly333Arg	missense_variant	2
6:156778943:T:TGTGGCG	ARID1B	c.1016_1021dup6	p.Val339_Ala340dup	inframe_insertion	2
6:156778958:C:CGCG	ARID1B	c.1041_1043dupGGC	p.Ala350dup	inframe_insertion	2
6:156778960:C:T	ARID1B	c.1031C>T	p.Ala344Val	missense_variant	2
6:156778968:G:GGCGGCAGCA	ARID1B	c.1041_1049dup9	p.Ala348_Ala350dup	inframe_insertion	2
6:156778981:G:C	ARID1B	c.1052G>C	p.Gly351Ala	missense_variant	2
6:156778982:AGGC:A	ARID1B	c.1069_1071delGGC	p.Gly357del	inframe_deletion	2
6:156778983:A:AGGC	ARID1B	c.1069_1071dupGGC	p.Gly357dup	inframe_insertion	2
6:156778984:AGGCGGCGGC:A	ARID1B	c.1063_1071del9	p.Gly355_Gly357del	inframe_deletion	2
6:156779017:C:T	ARID1B	c.1088C>T	p.Ala363Val	missense_variant	2
6:156779296:A:AGGC	ARID1B	c.1379_1381dupCGG	p.Ala460dup	inframe_insertion	2
6:156779316:G:T	ARID1B	c.1387G>T	p.Ala463Ser	missense_variant	2
6:156779326:G:T	ARID1B	c.1397G>T	p.Gly466Val	missense_variant	2
6:156779356:G:C	ARID1B	c.1427G>C	p.Gly476Ala	missense_variant	2
6:156779414:AAGG:A	ARID1B	c.1488_1490delGAG	p.Arg496del	inframe_deletion	2
6:156779437:C:T	ARID1B	c.1508C>T	p.Pro503Leu	missense_variant	2
6:156829362:A:G	ARID1B	c.1678A>G	p.Ile560Val	missense_variant	2
6:156935534:A:T	ARID1B	c.1956A>T	p.Glu652Asp	missense_variant	2
6:157084825:G:C	ARID1B	c.2162G>C	p.Gly721Ala	missense_variant	2
6:157133075:C:T	ARID1B	c.2380C>T	p.Pro794Ser	missense_variant	2
6:157133100:C:T	ARID1B	c.2405C>T	p.Ser802Leu	missense_variant	2
6:157148677:G:A	ARID1B	c.2566G>A	p.Gly856Ser	missense_variant	2
6:157148710:A:G	ARID1B	c.2599A>G	p.Asn867Asp	missense_variant	2
6:157148875:A:G	ARID1B	c.2764A>G	p.Met922Val	missense_variant	2
6:157167056:G:A	ARID1B	c.2857G>A	p.Gly953Ser	missense_variant	2
6:157167138:A:T	ARID1B	c.2939A>T	p.Gln980Leu	missense_variant	2
6:157189719:C:G	ARID1B	c.3589C>G	p.Leu1197Val	missense_variant	2
6:157189767:A:T	ARID1B	c.3637A>T	p.Met1213Leu	missense_variant	2
6:157190040:G:A	ARID1B	c.3653G>A	p.Ser1218Asn	splice_region_variant|missense_variant	2
6:157190055:T:C	ARID1B	c.3668T>C	p.Val1223Ala	missense_variant	2
6:157196192:C:T	ARID1B	c.3851C>T	p.Thr1284Met	missense_variant	2
6:157196203:A:G	ARID1B	c.3862A>G	p.Met1288Val	missense_variant	2
6:157198887:G:A	ARID1B	c.4051G>A	p.Gly1351Ser	missense_variant	2
6:157201089:A:T	ARID1B	c.4456A>T	p.Met1486Leu	missense_variant	2
6:157203992:C:T	ARID1B	c.4982C>T	p.Ser1661Phe	missense_variant	2
6:157206240:A:G	ARID1B	c.5060A>G	p.Glu1687Gly	missense_variant	2
6:157206348:A:C	ARID1B	c.5168A>C	p.Glu1723Ala	missense_variant	2
6:157206358:TGAC:T	ARID1B	c.5184_5186delCGA	p.Asp1728del	inframe_deletion	2
6:157206443:C:G	ARID1B	c.5263C>G	p.Pro1755Ala	missense_variant	2
6:169705217:G:A	PHF10	c.1327C>T	p.His443Tyr	missense_variant	2
6:169712420:C:T	PHF10	c.923G>A	p.Arg308Gln	missense_variant	2
6:169715788:T:C	PHF10	c.613A>G	p.Lys205Glu	missense_variant	2
6:169721001:GT:G	PHF10	c.194+3delA	NA	splice_donor_5th_base_variant	2
6:169723861:C:T	PHF10	c.71G>A	p.Gly24Glu	missense_variant	2
6:169723917:GGCC:G	PHF10	c.12_14delGGC	p.Ala5del	inframe_deletion	2
6:169723918:G:GGCC	PHF10	c.12_14dupGGC	p.Ala5dup	inframe_insertion	2
7:73540029:C:A	BCL7B	c.289G>T	p.Val97Leu	missense_variant	2
7:100647509:G:C	ACTL6B	c.694C>G	p.Pro232Ala	missense_variant	2
7:100648591:T:C	ACTL6B	c.634A>G	p.Ile212Val	missense_variant	2
7:100650056:T:G	ACTL6B	c.449A>C	p.Lys150Thr	missense_variant	2
7:100655545:C:G	ACTL6B	c.144G>C	p.Glu48Asp	missense_variant	2
7:151240247:G:A	SMARCD3	c.999C>T	p.	splice_region_variant|synonymous_variant	2
7:151241509:C:T	SMARCD3	c.883G>A	p.Asp295Asn	missense_variant	2
7:151241597:C:G	SMARCD3	c.795G>C	p.Gln265His	missense_variant	2
7:151275131:G:T	SMARCD3	c.22C>A	p.Pro8Thr	missense_variant	2
7:151275137:G:C	SMARCD3	c.16C>G	p.Gln6Glu	missense_variant	2
7:151275143:C:G	SMARCD3	c.10G>C	p.Gly4Arg	missense_variant	2
9:2029053:C:T	SMARCA2	c.31C>T	p.Pro11Ser	missense_variant	2
9:2029197:A:T	SMARCA2	c.175A>T	p.Thr59Ser	missense_variant	2
9:2029232:G:A	SMARCA2	c.210G>A	p.Met70Ile	missense_variant	2
9:2032968:A:C	SMARCA2	c.242A>C	p.His81Pro	missense_variant	2
9:2039550:A:G	SMARCA2	c.440A>G	p.Gln147Arg	missense_variant	2
9:2039594:C:G	SMARCA2	c.484C>G	p.Gln162Glu	missense_variant	2
9:2039634:G:A	SMARCA2	c.524G>A	p.Ser175Asn	missense_variant	2
9:2039764:ACAGCAGCAG:A	SMARCA2	c.666_692del27	p.Gln230_Gln238del	inframe_deletion	2
9:2039775:A:AGC	SMARCA2	c.665_666insGC	NA	frameshift_variant	1
9:2039776:ACAG:A	SMARCA2	c.705_707delGCA	p.Gln238del	inframe_deletion	2
9:2039777:CAG:C	SMARCA2	c.668_669delAG	NA	frameshift_variant	1
9:2039783:CAG:C	SMARCA2	c.674_675delAG	NA	frameshift_variant	1
9:2039786:CA:C	SMARCA2	c.677delA	NA	frameshift_variant	1
9:2039793:A:AGCC	SMARCA2	c.685_686insCGC	p.Gln228_Gln229insPro	inframe_insertion	2
9:2039794:A:C	SMARCA2	c.683A>C	p.Gln228Pro	missense_variant	2
9:2039796:A:AGCAGCAGCA	SMARCA2	c.698_727dup30	p.Gln233_Gln242dup	inframe_insertion	2
9:2039800:GCAGCAGCAG:G	SMARCA2	c.698_715del18	p.Gln233_Gln238del	inframe_deletion	2
9:2039805:A:C	SMARCA2	c.695A>C	p.Gln232Pro	missense_variant	2
9:2039814:A:AACAGCAGCC	SMARCA2	c.704_705insACAGCAGCC	p.Gln237_Gln238insProGlnGln	inframe_insertion	2
9:2039817:A:AGC	SMARCA2	c.707_708insGC	NA	frameshift_variant	1
9:2039819:A:AGCAG	SMARCA2	c.708_709insGCAG	NA	frameshift_variant	1
9:2039883:A:G	SMARCA2	c.773A>G	p.Asn258Ser	missense_variant	2
9:2039890:C:G	SMARCA2	c.780C>G	p.Asn260Lys	missense_variant	2
9:2047282:G:A	SMARCA2	c.844G>A	p.Ala282Thr	missense_variant	2
9:2047325:A:C	SMARCA2	c.887A>C	p.Gln296Pro	missense_variant	2
9:2110305:C:T	SMARCA2	c.3344C>T	p.Pro1115Leu	missense_variant	2
9:2170426:G:A	SMARCA2	c.4207G>A	p.Val1403Met	missense_variant	2
9:2170466:G:C	SMARCA2	c.4247G>C	p.Gly1416Ala	missense_variant	2
9:2186146:G:C	SMARCA2	c.4512G>C	p.Gln1504His	missense_variant	2
9:2186204:G:C	SMARCA2	c.4570G>C	p.Asp1524His	missense_variant	2
9:2191309:C:G	SMARCA2	c.4638C>G	p.Asp1546Glu	missense_variant	2
9:2191350:G:A	SMARCA2	c.4679G>A	p.Arg1560Gln	missense_variant	2
9:2191370:G:C	SMARCA2	c.4699G>C	p.Val1567Leu	missense_variant	2
9:2191388:G:A	SMARCA2	c.4717G>A	p.Asp1573Asn	missense_variant	2
Footnote: a.This table lists protein-coding and splice-region variants identified across BAF-complex genes in the 1KGP cohort using the pseudo-haplotype (PHA) workflow. b.Coding variant ID denotes the genomic coordinate-based identifier (chromosome:position:reference:alternate). Coding change (c.) and protein change (p.) are reported using HGVS nomenclature based on Ensembl transcript annotations…
