## Supplemental Table S3 for "Defining Pseudo-Haplotype Analysis Reveals Multi-Gene Genetic Pattern Across BAF Chromatin Remodeling Complexes"

### Sheet: Sheet1
TableS3.Shared traits across BAF-complex genes based on GWAS risk allele overlap
Traits	Genes#	Variant and risk alleles#	Genes	Variant and risk allele
body height	12	32	ARID1A, ARID2, BCL7A, BICRA, BRD7, DPF2, PBRM1, SMARCA2, SMARCA4, SMARCC1, SMARCD2, SMARCD3	rs1064448-G, rs10811579-A, rs10840647-A, rs114165349-?, rs11666925-A, rs11835818-T, rs12107484-C, rs12459603-A, rs1316787-A, rs139804442-T, rs185974677-C, rs2280573-A, rs2303755-A, rs28997582-?, rs35617712-G, rs4605534-A, rs4858802-T, rs547608433-G, rs59045197-C, rs62262088-T, rs62262091-C, rs629710-C, rs7042986-G, rs71636776-G, rs7310939-G, rs758249-C, rs75896254-C, rs75957461-C, rs7783318-?, rs…
protein measurement	8	9	ARID1A, ARID1B, BCL7A, BCL7B, PBRM1, SMARCA2, SMARCC1, SS18L1	rs10757259-A, rs114165349-C, rs115725863-C, rs1678970-A, rs2251219-C, rs57263785-G, rs62262091-T, rs73134999-T, rs76136252-T
body mass index†	6	17	BCL11A, BCL7A, DPF3, PBRM1, SMARCA2, SMARCC1	rs10757259-A, rs11130146-C, rs11835818-C, rs12497826-A, rs144713920-?, rs144713920-C, rs144713920-G, rs2191823-C, rs2590838-G, rs45600937-?, rs4858802-?, rs6574093-T, rs72906474-?, rs72906474-G, rs72906474-T, rs78296744-?, rs78296744-A
erythrocyte count	6	10	ACTL6B, ARID2, BCL11A, BCL7A, PBRM1, SMARCD2	rs10880859-G, rs141510569-TTTC, rs1863127-?, rs1863127-C, rs1976859-?, rs200255641-A, rs2231172-G, rs2577831-?, rs2665668-?, rs9879090-C
health trait	6	7	ARID1A, PBRM1, SMARCA4, SMARCD1, SMARCD2, SMARCD3	rs112203773-C, rs11666925-A, rs547192858-C, rs547608433-G, rs7139363-G, rs7792624-C, rs78691006-A
urate measurement	5	8	ARID1A, BCL7A, DPF2, DPF3, PBRM1	rs10149272-C, rs114165349-C, rs11835818-C, rs12738345-T, rs1916332-A, rs1961958-A, rs28530689-A, rs7950149-T
systolic blood pressure†	4	5	BCL7A, PBRM1, SMARCA2, SMARCC1	rs11835818-C, rs11835818-T, rs1486915-A, rs57263785-A, rs9864989-?
educational attainment†	4	4	ARID1B, BCL11A, BCL7A, DPF1	rs11043299-T, rs111227517-T, rs1889438-A, rs2665668-A
low density lipoprotein cholesterol measurement	4	17	ACTL6B, ARID1A, SMARCA4, SMARCC1	rs1122608-T, rs114165349-?, rs114165349-C, rs114165349-G, rs11669133-A, rs11671812-T, rs117490455-G, rs144555968-C, rs36049922-C, rs3786722-C, rs56315738-T, rs73013139-C, rs73013176-C, rs73013176-T, rs7383856-G, rs77278227-A, rs78641322-G
hematocrit	4	7	ACTL6B, ARID1A, ARID2, SMARCB1	rs10880859-G, rs10953299-?, rs10953299-C, rs114165349-C, rs1863127-C, rs5760057-A, rs7976870-T
hemoglobin measurement	4	7	ARID2, BCL7A, PBRM1, SMARCD3	rs11719685-T, rs13083798-G, rs141510569-I, rs141510569-TTTC, rs1863127-C, rs1916334-A, rs73169671-A
self reported educational attainment	4	4	ARID1B, ARID2, BCL11A, PHF10	rs247929-C, rs2665668-A, rs7768116-?, rs9322589-A
total cholesterol measurement†	3	14	ARID1A, SMARCA4, SMARCC1	rs1122608-T, rs114165349-?, rs114165349-C, rs11669133-A, rs11671812-T, rs117490455-G, rs144555968-C, rs36049922-C, rs3786722-C, rs56315738-T, rs73013176-C, rs73013176-T, rs77278227-A, rs78641322-G
triglyceride measurement†	3	8	ARID1A, ARID2, BICRAL	rs11183212-G, rs114165349-?, rs114165349-C, rs114165349-G, rs7298844-?, rs7298844-G, rs7316454-T, rs7747505-?
diastolic blood pressure†	3	4	BCL7A, BCL7C, PBRM1	rs11835818-C, rs11835818-T, rs80095680-G, rs9864989-?
BMI-adjusted waist-hip ratio	3	12	BCL7A, PBRM1, SMARCC1	rs10840645-?, rs13083798-A, rs147203669-?, rs2276824-C, rs2590838-G, rs28384349-?, rs28384349-G, rs34341044-?, rs567776784-CAAAAA, rs73078824-?, rs76060013-?, rs76060013-A
erythrocyte volume	3	7	ACTL6B, BCL7A, DPF2	rs2231175-T, rs34242364-GT, rs541590799-T, rs546786244-TAA, rs629710-C, rs7383856-?, rs7954584-A
BMI-adjusted waist circumference	3	6	BCL7A, PBRM1, SMARCD3	rs13083798-A, rs2083180-T, rs28384349-G, rs6977470-?, rs73078824-T, rs7612511-?
Red cell distribution width	3	5	BRD9, PBRM1, SMARCA2	rs10511434-?, rs72703147-?, rs72703147-A, rs78452750-G, rs9879090-C
fatty acid amount	3	5	ARID1A, BCL7B, SMARCA4	rs111428844-C, rs113885479-G, rs114165349-C, rs146785959-C, rs1529729-C
high density lipoprotein cholesterol measurement	3	4	ARID1A, ARID2, SMARCB1	rs114165349-C, rs114165349-G, rs141510569-TTTC, rs200820258-CAAGTGTGTG,rs200820258-CAAGTGTGTG
serum gamma-glutamyl transferase measurement	3	4	BCL11A, DPF1, PBRM1	rs11547760-A, rs2577831-A, rs2577831-C, rs2665668-A
platelet count	3	3	ARID1A, BCL7A, PBRM1	rs114165349-C, rs59586951-G, rs7614498-A
polyunsaturated fatty acids to monounsaturated fatty acids ratio	3	3	ARID1A, ARID2, BCL7B	rs113885479-G, rs114165349-C, rs247929-C
memory performance†	2	32	PBRM1, SMARCD2	rs11130312-C, rs11714419-G, rs11720159-G, rs11720243-C, rs12487445-C, rs12487591-T, rs13064064-C, rs13068293-A, rs13085775-T, rs13085895-C, rs1561337-A, rs17052259-G, rs17264436-A, rs1961958-G, rs1961959-C, rs2028216-T, rs2083180-T, rs2118540-C, rs2251219-C, rs2289249-A, rs2289250-A, rs2336146-G, rs2878628-G, rs3733045-G, rs3755806-C, rs3774365-C, rs3774366-C, rs3796353-T, rs4687548-T, rs4687629-…
schizophrenia†	2	9	BCL11B, PBRM1	rs10150710-T, rs1540840-?, rs1540840-G, rs2577831-?, rs2577831-A, rs2577831-C, rs2693698-?, rs2693698-G, rs34053174-?
apolipoprotein B measurement†	2	8	ARID1A, SMARCA4	rs114165349-G, rs11669133-A, rs117490455-G, rs36049922-C, rs56315738-T, rs73013139-C, rs73013176-C, rs77278227-A
body fat percentage†	2	5	ARID1A, BCL7A	rs114165349-?, rs12314700-?, rs55929316-?, rs574020432-?, rs5801454-?
testosterone measurement†	2	5	ARID1A, BCL11B	rs10147094-A, rs114165349-?, rs114165349-C, rs114165349-G, rs28576256-G
blood VLDL cholesterol amount†	2	4	ARID1A, SMARCA4	rs114165349-C, rs114165349-G, rs73013176-C, rs73013176-T
intelligence†	2	3	ARID1B, PBRM1	rs2878628-A, rs287879-A, rs9879090-T
metabolic syndrome†	2	3	ARID1A, DPF3	rs114165349-C, rs6574093-?, rs6666121-?
type 2 diabetes mellitus†	2	3	PBRM1, SMARCC1	rs11130310-?, rs62262091-C, rs62262091-T
bipolar disorder†	2	2	BCL11B, PBRM1	rs2336147-T, rs2693698-A
obsolete_inflammatory bowel disease	2	5	BRD7, SMARCE1	rs11644238-?, rs13334400-?, rs62029974-?, rs9911533-?, rs9934775-?
omega-6 polyunsaturated fatty acid measurement	2	5	ARID1A, SMARCA4	rs111624648-A, rs114165349-C, rs146785959-C, rs1529729-C, rs9105-T
linoleic acid measurement	2	4	ARID1A, SMARCA4	rs111624648-A, rs114165349-C, rs146785959-C, rs9105-T
polyunsaturated fatty acid measurement	2	4	ARID1A, SMARCA4	rs111624648-A, rs114165349-C, rs146785959-C, rs9105-T
serum alanine aminotransferase amount	2	4	ARID1A, SMARCD2	rs114165349-C, rs114165349-G, rs2727324-C, rs4579782-G
3-hydroxybutyrate measurement	2	3	ARID1A, BCL7A	rs114165349-C, rs12314700-A, rs12314700-T
C-reactive protein measurement	2	3	DPF3, SMARCC2	rs11158975-C, rs1290898-G, rs17780783-A
N-glycan measurement	2	3	SMARCB1, SMARCD3	rs2186369-G, rs73169671-A, rs9624334-G
alkaline phosphatase measurement	2	3	PBRM1, SS18L1	rs2021309-C, rs2021309-T, rs34203062-TA
cholesteryl ester measurement	2	3	ARID1A, SMARCA4	rs114165349-C, rs34397747-C, rs73013176-C
cholesteryl ester measurement,blood VLDL cholesterol amount	2	3	ARID1A, SMARCA4	rs114165349-G, rs73013139-C, rs73013176-T
free cholesterol measurement	2	3	ARID1B, SMARCA4	rs192982010-T, rs73013176-C, rs73013176-T
mean corpuscular hemoglobin	2	3	ACTL6B, ARID2	rs2231175-T, rs2408436-G, rs541590799-T
non-high density lipoprotein cholesterol measurement	2	3	ARID1A, PBRM1	rs114165349-?, rs114165349-C, rs2251219-?
obsolete_gout	2	3	ARID1A, SMARCC1	rs114165349-C, rs114165349-G, rs142840709-C
phospholipids:total lipids ratio	2	3	ARID1A, SMARCA4	rs114165349-C, rs71636776-A, rs73013176-C
polyunsaturated fatty acids to total fatty acids percentage	2	3	ARID1A, BCL7B	rs111428844-C, rs113885479-G, rs114165349-C
total cholesterol measurement,blood VLDL cholesterol amount	2	3	ARID1A, SMARCA4	rs114165349-G, rs73013139-C, rs73013176-T
COVID-19	2	2	ARID1B, SMARCA4	rs1529729-?, rs77881567-T
bilirubin measurement	2	2	ARID1A, ARID2	rs114165349-C, rs150289482-CAT
body weight	2	2	BCL7A, SMARCA2	rs10757259-A, rs28530689-A
bone tissue density	2	2	BCL11A, SMARCD1	rs76128942-?, rs79178823-?
brain attribute,neuroimaging measurement	2	2	PBRM1, SMARCA2	rs2577831-?, rs57263785-?
brain volume,neuroimaging measurement	2	2	PBRM1, SMARCA2	rs13083798-?, rs57263785-?
cholesterol to total lipids in very small VLDL percentage	2	2	ARID1A, ARID2	rs114165349-C, rs150289482-CAT
cholesteryl esters to total lipids in very small VLDL percentage	2	2	ARID1A, ARID2	rs114165349-C, rs150289482-CAT
free cholesterol measurement,blood VLDL cholesterol amount	2	2	ARID1A, SMARCA4	rs114165349-G, rs73013176-T
gut microbiome measurement,breastfeeding duration	2	2	ARID1B, SMARCA2	rs12332891-T, rs17452565-T
heel bone mineral density	2	2	ARID1A, BCL7A	rs4466675-?, rs59397548-?
interleukin-1 receptor type 2 measurement	2	2	ARID1A, ARID2	rs114165349-C, rs150289482-CAT
level of serum globulin type protein	2	2	BCL7C, SMARCB1	rs3177243-C, rs4889651-G
lipid measurement,blood VLDL cholesterol amount	2	2	ARID1A, SMARCA4	rs114165349-G, rs73013176-T
marginal zone B- and B1-cell-specific protein measurement	2	2	SMARCB1, SMARCD3	rs78740585-A, rs9624334-C
obsolete_atopic eczema	2	2	SMARCA4, SMARCE1	rs8099996-?, rs9911533-?
obsolete_hypothyroidism	2	2	BRD7, SMARCA4	rs117788028-A, rs182787262-C
obsolete_myocardial infarction	2	2	PBRM1, SMARCA4	rs1122608-G, rs186312259-?
obsolete_venous thromboembolism	2	2	ARID1A, BCL7A	rs551176418-T, rs7957207-T
phospholipids in small LDL measurement	2	2	ARID1A, SMARCA4	rs114165349-C, rs73013176-C
quinate measurement	2	2	BCL11B, DPF3	rs189141096-?, rs941519-?
red blood cell density	2	2	BCL7A, PBRM1	rs11835818-C, rs13083798-G
saturated fatty acids measurement	2	2	ARID1A, BCL7B	rs113885479-G, rs114165349-C
saturated fatty acids to total fatty acids percentage	2	2	ARID1A, ARID2	rs114165349-C, rs247929-C
serum creatinine amount	2	2	BCL7A, SMARCB1	rs566749383-GCC, rs5996620-?
total lipids in large LDL	2	2	ARID1A, SMARCA4	rs114165349-C, rs73013176-C
total lipids in small LDL	2	2	ARID1A, SMARCA4	rs114165349-C, rs73013176-C
triglycerides to total lipids in very large HDL percentage	2	2	ARID1A, ARID2	rs114165349-C, rs67133230-G
tyrosine measurement	2	2	ARID1A, BCL7A	rs114165349-C, rs7961103-T
uric acid measurement	2	2	ARID1A, DPF3	rs114165349-C, rs4415952-C
Footnote: a.This table summarizes traits shared across multiple BAF-complex genes based on genome-wide association study (GWAS) risk allele overlap within a ±10 kb window of protein-coding variants, consistent with the filtering criteria described in Table S1. Each row represents a trait for which GWAS SNPs are mapped to two or more BAF-complex genes. b.Traits denotes the harmonized trait label u…
